# Benchmarking of Small Molecule Feature Representations for hERG, Nav1.5, and Cav1.2 Cardiotoxicity Prediction

**DOI:** 10.1101/2023.08.15.553429

**Authors:** Issar Arab, Kristof Egghe, Kris Laukens, Ke Chen, Khaled Barakat, Wout Bittremieux

## Abstract

In the field of drug discovery, there is a substantial challenge in seeking out chemical structures that possess desirable pharmacological, toxicological, and pharmacokinetic properties. Complications arise when drugs interfere with the functioning of cardiac ion channels, leading to serious cardiovascular consequences. The discontinuation and removal of numerous approved drugs from the market or at late development stages in the pipeline due to such inhibitory effects further highlight the urgency of addressing this issue. Consequently, the early prediction of potential blockers targeting cardiac ion channels during the drug discovery process is of paramount importance. This study introduces a deep learning framework that computationally determines the cardiotoxicity associated with the voltagegated potassium channel (hERG), the voltage-gated calcium channel (Cav1.2), and the voltage-gated sodium channel (Nav1.5) for drug candidates. The predictive capabilities of three feature representations—molecular fingerprints, descriptors, and graph-based numerical representations— are rigorously benchmarked. Additionally, a novel training and evaluation dataset framework is presented, enabling predictive model training of drug off-target cardiotoxicity using a comprehensive and large curated dataset covering these three cardiac ion channels. To facilitate these predictions, a robust and comprehensive small molecule cardiotoxicity prediction tool named CToxPred has been developed. It is made available as open source under the permissive MIT license at https://github.com/issararab/CToxPred.
