## Supplementary Tables for "Benchmarking of Small Molecule Feature Representations for hERG, Nav1.5, and Cav1.2 Cardiotoxicity Prediction"

### Sheet: hERG-Descriptor-Names
Table S1. List of hERG molecular descriptors used in the development of the descriptor-based predictive model
Descriptor Name
ABC
nAcid
nBase
SpAbs_A
SpMax_A
SpDiam_A
SpMAD_A
VE1_A
VE2_A
VR1_A
VR3_A
nAromAtom
nAtom
nSpiro
nBridgehead
nHetero
nH
nB
nC
nN
nO
nS
nP
nF
nCl
nBr
nI
nX
ATS0dv
ATS1dv
ATS3dv
ATS0s
ATS1s
ATS2s
ATS3s
ATS4s
ATS5s
ATS6s
ATS7s
ATS8s
ATS0Z
ATS1Z
ATS0p
AATS0dv
AATS1dv
AATS3dv
AATS4dv
AATS5dv
AATS6dv
AATS7dv
AATS8dv
AATS0d
AATS2d
AATS3d
AATS4d
AATS5d
AATS6d
AATS7d
AATS8d
AATS0s
AATS1s
AATS2s
AATS3s
AATS4s
AATS5s
AATS6s
AATS7s
AATS8s
AATS0Z
AATS1Z
AATS2Z
AATS3Z
AATS4Z
AATS5Z
AATS6Z
AATS7Z
AATS8Z
AATS0v
AATS1v
AATS3v
AATS4v
AATS5v
AATS6v
AATS7v
AATS8v
AATS0se
AATS1se
AATS2se
AATS3se
AATS4se
AATS5se
AATS6se
AATS7se
AATS8se
AATS0p
AATS1p
AATS2p
AATS3p
AATS4p
AATS5p
AATS6p
AATS7p
AATS8p
AATS0i
AATS1i
AATS2i
AATS3i
AATS4i
AATS5i
AATS6i
AATS7i
AATS8i
ATSC0c
ATSC1c
ATSC2c
ATSC3c
ATSC4c
ATSC5c
ATSC6c
ATSC7c
ATSC8c
ATSC0dv
ATSC1dv
ATSC2dv
ATSC3dv
ATSC4dv
ATSC5dv
ATSC6dv
ATSC7dv
ATSC8dv
ATSC0d
ATSC1d
ATSC2d
ATSC3d
ATSC4d
ATSC5d
ATSC6d
ATSC7d
ATSC8d
ATSC1s
ATSC2s
ATSC3s
ATSC4s
ATSC5s
ATSC6s
ATSC7s
ATSC8s
ATSC1Z
ATSC2Z
ATSC3Z
ATSC4Z
ATSC5Z
ATSC6Z
ATSC7Z
ATSC8Z
ATSC1v
ATSC2v
ATSC3v
ATSC4v
ATSC5v
ATSC6v
ATSC7v
ATSC8v
ATSC0se
ATSC1se
ATSC2se
ATSC3se
ATSC4se
ATSC5se
ATSC6se
ATSC7se
ATSC8se
ATSC1pe
ATSC1p
ATSC2p
ATSC3p
ATSC4p
ATSC5p
ATSC6p
ATSC7p
ATSC8p
ATSC0i
ATSC1i
ATSC2i
ATSC3i
ATSC4i
ATSC5i
ATSC6i
ATSC7i
ATSC8i
AATSC0c
AATSC1c
AATSC2c
AATSC3c
AATSC4c
AATSC5c
AATSC6c
AATSC7c
AATSC8c
AATSC0dv
AATSC1dv
AATSC2dv
AATSC3dv
AATSC4dv
AATSC5dv
AATSC6dv
AATSC7dv
AATSC8dv
AATSC0d
AATSC1d
AATSC2d
AATSC3d
AATSC4d
AATSC5d
AATSC6d
AATSC7d
AATSC8d
AATSC1s
AATSC2s
AATSC3s
AATSC4s
AATSC5s
AATSC6s
AATSC7s
AATSC8s
AATSC0Z
AATSC1Z
AATSC2Z
AATSC3Z
AATSC4Z
AATSC5Z
AATSC6Z
AATSC7Z
AATSC8Z
AATSC0v
AATSC1v
AATSC2v
AATSC3v
AATSC4v
AATSC5v
AATSC6v
AATSC7v
AATSC8v
AATSC0se
AATSC1se
AATSC2se
AATSC3se
AATSC4se
AATSC5se
AATSC6se
AATSC7se
AATSC8se
AATSC1pe
AATSC3pe
AATSC4pe
AATSC1p
AATSC2p
AATSC5p
AATSC6p
AATSC7p
AATSC8p
AATSC0i
AATSC1i
AATSC2i
AATSC3i
AATSC4i
AATSC5i
AATSC6i
AATSC7i
AATSC8i
MATS1c
MATS2c
MATS3c
MATS4c
MATS5c
MATS6c
MATS7c
MATS8c
MATS1dv
MATS1d
MATS1s
MATS2s
MATS3s
MATS4s
MATS5s
MATS6s
MATS7s
MATS8s
MATS1Z
MATS2Z
MATS3Z
MATS4Z
MATS5Z
MATS6Z
MATS7Z
MATS8Z
MATS1se
MATS2se
MATS3se
MATS4se
MATS5se
MATS6se
MATS7se
MATS8se
MATS1pe
MATS3pe
MATS1p
MATS2p
MATS3p
MATS4p
MATS5p
MATS6p
MATS7p
MATS8p
MATS1i
MATS2i
MATS3i
MATS4i
MATS5i
MATS6i
MATS7i
MATS8i
GATS1c
GATS2c
GATS3c
GATS4c
GATS5c
GATS6c
GATS7c
GATS8c
GATS1dv
GATS2dv
GATS3dv
GATS4dv
GATS5dv
GATS6dv
GATS7dv
GATS8dv
GATS1d
GATS2d
GATS3d
GATS4d
GATS5d
GATS6d
GATS7d
GATS8d
GATS1s
GATS2s
GATS3s
GATS4s
GATS5s
GATS6s
GATS7s
GATS8s
GATS1Z
GATS2Z
GATS3Z
GATS4Z
GATS5Z
GATS6Z
GATS7Z
GATS8Z
GATS1v
GATS2v
GATS3v
GATS4v
GATS5v
GATS6v
GATS7v
GATS8v
GATS1se
GATS2se
GATS3se
GATS4se
GATS5se
GATS6se
GATS7se
GATS8se
GATS1pe
GATS1p
GATS2p
GATS3p
GATS4p
GATS5p
GATS6p
GATS7p
GATS8p
GATS1i
GATS2i
GATS3i
GATS4i
GATS5i
GATS6i
GATS7i
GATS8i
BCUTc-1h
BCUTc-1l
BCUTdv-1h
BCUTdv-1l
BCUTd-1h
BCUTd-1l
BCUTs-1h
BCUTs-1l
BCUTZ-1h
BCUTZ-1l
BCUTv-1h
BCUTv-1l
BCUTse-1h
BCUTse-1l
BCUTare-1l
BCUTi-1l
BalabanJ
SpAbs_DzZ
SpMAD_DzZ
SM1_DzZ
SM1_Dzm
SM1_Dzv
SM1_Dzse
BertzCT
nBondsD
nBondsT
nBondsKD
RNCG
RPCG
C1SP1
C2SP1
C1SP2
C2SP2
C3SP2
C1SP3
C2SP3
C3SP3
C4SP3
HybRatio
Xch-3d
Xch-4d
Xch-5d
Xch-6d
Xch-7d
Xch-5dv
Xch-6dv
Xch-7dv
Xc-3d
Xc-4d
Xc-5d
Xc-6d
Xc-3dv
Xc-4dv
Xc-5dv
Xc-6dv
Xpc-4d
Xpc-4dv
AXp-0d
AXp-1d
AXp-2d
AXp-3d
AXp-4d
AXp-5d
AXp-7d
AXp-0dv
AXp-1dv
AXp-3dv
AXp-4dv
AXp-5dv
MZ
Mv
Mp
NsLi
NssBe
NssssBe
NssBH
NsssB
NssssB
NsCH3
NdCH2
NssCH2
NtCH
NdsCH
NaaCH
NsssCH
NddC
NtsC
NdssC
NaasC
NaaaC
NssssC
NsNH3
NsNH2
NdNH
NssNH
NaaNH
NtN
NsssNH
NdsN
NaaN
NsssN
NddsN
NaasN
NssssN
NdO
NssO
NaaO
NsF
NsSiH3
NssSiH2
NsssSiH
NssssSi
NsPH2
NssPH
NsssP
NsssssP
NsSH
NddssS
NsssGeH
NssAsH
NsssAs
NsssdAs
NsssssAs
NsI
SddC
SdssC
SaaaC
SssssC
SsNH3
SsNH2
SssNH2
SdNH
SssNH
SaaNH
StN
SsssNH
SdsN
SaaN
SsssN
SddsN
SaasN
SssssN
SsOH
SdO
SssO
SaaO
SsF
SsSiH3
SssSiH2
SsssSiH
SssssSi
SsPH2
SssPH
SsssP
SdsssP
SsssssP
SsSH
SdS
SssS
SaaS
SdssS
SddssS
SsCl
SsGeH3
SssGeH2
SsssGeH
SssssGe
SsAsH2
SssAsH
SsssAs
SsssdAs
SsssssAs
SdSe
SaaSe
SddssSe
SsBr
SsSnH3
SssssSn
SsI
SsPbH3
SssPbH2
SssssPb
MAXsCH3
MAXaaCH
MAXsssCH
MAXtsC
MAXaasC
MAXaaaC
MAXssssC
MAXsNH2
MAXsssN
MAXdO
MAXaaO
MAXsF
MAXssssSi
MAXsssP
MAXdsssP
MAXsSH
MAXssS
MAXaaS
MAXddssS
MAXsCl
MAXaaSe
MAXsBr
MAXsI
MINssssB
MINdCH2
MINssCH2
MINtCH
MINsssCH
MINtsC
MINdssC
MINaasC
MINaaaC
MINssssC
MINsNH3
MINsNH2
MINssNH2
MINdNH
MINaaNH
MINsssNH
MINdsN
MINsssN
MINaasN
MINssssN
MINsOH
MINdO
MINssO
MINaaO
MINsF
MINssssSi
MINsssP
MINaaSe
MINsBr
MINssssSn
MINsI
ECIndex
ETA_beta_s
ETA_eta
AETA_eta
AETA_eta_RL
ETA_eta_F
AETA_eta_F
AETA_eta_B
ETA_eta_BR
AETA_eta_BR
ETA_dAlpha_A
ETA_dAlpha_B
ETA_epsilon_3
ETA_epsilon_4
ETA_epsilon_5
ETA_dEpsilon_A
ETA_dEpsilon_B
ETA_dEpsilon_C
ETA_dEpsilon_D
ETA_dBeta
AETA_dBeta
ETA_psi_1
ETA_dPsi_A
ETA_dPsi_B
fragCpx
fMF
nHBAcc
nHBDon
IC0
IC1
IC2
IC3
IC4
IC5
TIC0
TIC1
TIC2
TIC3
TIC5
SIC0
SIC1
SIC2
SIC3
SIC4
SIC5
BIC0
BIC1
BIC2
BIC3
BIC4
BIC5
CIC0
CIC1
CIC2
CIC3
CIC4
CIC5
MIC0
MIC1
MIC2
MIC3
MIC4
MIC5
ZMIC0
ZMIC1
ZMIC2
ZMIC3
ZMIC4
ZMIC5
Kier1
Kier2
Kier3
Lipinski
GhoseFilter
FilterItLogS
VMcGowan
LabuteASA
PEOE_VSA1
PEOE_VSA2
PEOE_VSA3
PEOE_VSA5
PEOE_VSA6
PEOE_VSA7
PEOE_VSA11
PEOE_VSA12
PEOE_VSA13
SMR_VSA2
SlogP_VSA4
EState_VSA6
EState_VSA8
EState_VSA9
EState_VSA10
VSA_EState1
VSA_EState2
VSA_EState3
VSA_EState4
VSA_EState5
VSA_EState6
VSA_EState7
VSA_EState8
VSA_EState9
MDEC-11
MDEC-12
MDEC-13
MDEC-14
MDEC-23
MDEC-24
MDEC-44
MDEO-11
MDEO-12
MDEO-22
MDEN-11
MDEN-13
MDEN-22
MID
AMID
MID_O
AMID_X
MPC2
MPC9
MPC10
TMPC10
piPC1
piPC2
piPC3
piPC4
piPC5
piPC6
piPC7
piPC8
piPC9
apol
n4Ring
n5Ring
n6Ring
n7Ring
n8Ring
n9Ring
nG12Ring
n4HRing
n8HRing
n9HRing
n12HRing
nG12HRing
n5aRing
n6aRing
n10aRing
n11aRing
n12aRing
naHRing
n6aHRing
n7aHRing
n8aHRing
n9aHRing
n10aHRing
n11aHRing
n12aHRing
nG12aHRing
nARing
n3ARing
n4ARing
n5ARing
n6ARing
n7ARing
n8ARing
n9ARing
n10ARing
n11ARing
n12ARing
nG12ARing
n3AHRing
n10FRing
n5FHRing
n8FHRing
n12FHRing

### Sheet: Nav1.5-Descriptor-Names
Table S2. List of Nav1.5 molecular descriptors used in the development of the descriptor-based predictive model
Descriptor Name
ABC
SpMax_A
SpDiam_A
SpMAD_A
VE1_A
VR1_A
nAromAtom
nSpiro
nBridgehead
nO
nS
nP
nF
nCl
nBr
ATS7i
ATS8i
AATS1dv
AATS2dv
AATS3dv
AATS4dv
AATS5dv
AATS6dv
AATS7dv
AATS1d
AATS2d
AATS3d
AATS4d
AATS5d
AATS6d
AATS7d
AATS8d
AATS0s
AATS1s
AATS2s
AATS3s
AATS4s
AATS5s
AATS6s
AATS7s
AATS8s
AATS0Z
AATS2Z
AATS3Z
AATS4Z
AATS5Z
AATS6Z
AATS7m
AATS3v
AATS4v
AATS5v
AATS6v
AATS7v
AATS8v
AATS1se
AATS2se
AATS3se
AATS4se
AATS5se
AATS6se
AATS7are
AATS1p
AATS3p
AATS4p
AATS5p
AATS6p
AATS7p
AATS8p
AATS0i
AATS1i
AATS2i
AATS3i
AATS4i
AATS5i
AATS6i
ATSC0dv
ATSC1dv
ATSC2dv
ATSC3dv
ATSC6dv
ATSC1d
ATSC2d
ATSC3d
ATSC4d
ATSC5d
ATSC6d
ATSC0s
ATSC0Z
ATSC1Z
ATSC2Z
ATSC4Z
ATSC5Z
ATSC6Z
ATSC1v
ATSC2v
ATSC3v
ATSC4v
ATSC5v
ATSC6v
ATSC1se
ATSC4se
ATSC1pe
ATSC1are
ATSC1p
ATSC2p
ATSC3p
ATSC4p
ATSC5p
ATSC6p
ATSC8p
ATSC0i
ATSC1i
ATSC2i
ATSC3i
ATSC4i
ATSC5i
ATSC6i
ATSC7i
ATSC8i
AATSC0c
AATSC1c
AATSC2c
AATSC3c
AATSC4c
AATSC5c
AATSC6c
AATSC7c
AATSC8c
AATSC0dv
AATSC1dv
AATSC2dv
AATSC3dv
AATSC4dv
AATSC5dv
AATSC6dv
AATSC7dv
AATSC8dv
AATSC0d
AATSC1d
AATSC2d
AATSC3d
AATSC4d
AATSC5d
AATSC6d
AATSC8d
AATSC0s
AATSC1s
AATSC2s
AATSC3s
AATSC4s
AATSC5s
AATSC6s
AATSC7s
AATSC8s
AATSC0Z
AATSC1Z
AATSC2Z
AATSC3Z
AATSC4Z
AATSC5Z
AATSC6Z
AATSC7m
AATSC8m
AATSC0v
AATSC1v
AATSC2v
AATSC3v
AATSC4v
AATSC5v
AATSC6v
AATSC8v
AATSC1se
AATSC2se
AATSC3se
AATSC4se
AATSC5se
AATSC6se
AATSC8se
AATSC7are
AATSC8are
AATSC0p
AATSC1p
AATSC2p
AATSC3p
AATSC4p
AATSC5p
AATSC6p
AATSC8p
AATSC0i
AATSC1i
AATSC2i
AATSC3i
AATSC4i
AATSC5i
AATSC6i
AATSC7i
AATSC8i
MATS7c
MATS7d
MATS8d
MATS1s
MATS2s
MATS3s
MATS4s
MATS5s
MATS6s
MATS7s
MATS8s
MATS1Z
MATS2Z
MATS4Z
MATS5Z
MATS6Z
MATS7v
MATS8v
MATS1se
MATS2se
MATS3se
MATS4se
MATS5se
MATS6se
MATS7se
MATS7p
MATS1i
MATS2i
MATS3i
MATS4i
MATS5i
MATS6i
MATS7i
MATS8i
GATS1c
GATS2c
GATS3c
GATS4c
GATS5c
GATS6c
GATS7c
GATS8c
GATS1dv
GATS2dv
GATS3dv
GATS4dv
GATS5dv
GATS6dv
GATS7dv
GATS8dv
GATS1d
GATS2d
GATS3d
GATS4d
GATS5d
GATS6d
GATS7d
GATS8d
GATS1s
GATS2s
GATS3s
GATS4s
GATS5s
GATS6s
GATS7s
GATS8s
GATS1Z
GATS2Z
GATS3Z
GATS4Z
GATS5Z
GATS6Z
GATS7m
GATS8m
GATS1v
GATS2v
GATS3v
GATS4v
GATS5v
GATS6v
GATS7v
GATS8v
GATS1se
GATS2se
GATS3se
GATS4se
GATS5se
GATS6se
GATS7se
GATS7are
GATS8are
GATS1p
GATS2p
GATS3p
GATS4p
GATS5p
GATS6p
GATS7p
GATS8p
GATS1i
GATS2i
GATS3i
GATS4i
GATS5i
GATS6i
GATS7i
GATS8i
BCUTc-1h
BCUTc-1l
BCUTdv-1h
BCUTdv-1l
BCUTd-1h
BCUTd-1l
BCUTs-1h
BCUTs-1l
BCUTm-1h
BCUTv-1l
BCUTi-1h
nBondsS
nBondsKS
nBondsKD
RPCG
C2SP1
C1SP2
C1SP3
C2SP3
C3SP3
HybRatio
FCSP3
Xch-3d
Xch-4d
Xch-5d
Xch-7d
Xch-3dv
Xch-4dv
Xch-5dv
Xch-7dv
Xc-4d
Xc-6d
Xc-4dv
Xp-6d
Xp-7d
AXp-0d
AXp-1d
AXp-4d
Xp-6dv
Xp-7dv
AXp-1dv
VR3_D
NssBe
NssssBe
NssBH
NdCH2
NssCH2
NtCH
NddC
NdssC
NaasC
NaaaC
NssssC
NsNH3
NsNH2
NssNH
NaaNH
NsssNH
NaaN
NsssN
NsPH2
NssPH
NsssP
NddssS
NddssSe
NsBr
NsSnH3
NssSnH2
NsssSnH
NssssSn
NsI
NsPbH3
NssPbH2
NsssPbH
NssssPb
SsLi
SssBe
SssssBe
SssBH
SsssB
SssssB
SsCH3
SdCH2
SssCH2
StCH
SdsCH
SaaCH
SddC
StsC
SdssC
SaasC
SaaaC
SssssC
SsNH3
SsNH2
SssNH2
SdNH
SaaNH
SdsN
SaaN
SddsN
SaasN
SsOH
SdO
SssO
SaaO
SsF
SsssSiH
SsssP
SdsssP
SsssssP
SdS
SssS
SdssS
SddssS
SssGeH2
SssssGe
SsAsH2
SssAsH
SsssAs
SsssssAs
SdSe
SdssSe
SssPbH2
MAXaaCH
MAXsssCH
MAXaasC
MAXaaaC
MAXsNH2
MAXssNH
MAXtN
MAXsssN
MAXaasN
MAXsOH
MAXaaO
MAXsF
MAXssssSi
MAXssS
MINtCH
MINdsCH
MINsssCH
MINtsC
MINssNH
MINaasN
MINssssN
MINsOH
MINdO
ETA_alpha
AETA_alpha
ETA_beta_s
AETA_beta_s
ETA_beta_ns
AETA_beta_ns_d
ETA_eta
ETA_eta_L
ETA_eta_R
ETA_eta_B
ETA_dAlpha_A
ETA_epsilon_3
ETA_epsilon_4
ETA_epsilon_5
ETA_dEpsilon_C
ETA_dEpsilon_D
ETA_dBeta
AETA_dBeta
ETA_psi_1
fMF
IC3
IC4
IC5
TIC0
TIC1
TIC2
TIC3
TIC4
TIC5
SIC0
SIC1
SIC2
SIC3
SIC4
SIC5
BIC0
BIC1
BIC2
BIC3
BIC4
BIC5
CIC0
CIC2
CIC4
MIC2
MIC4
PEOE_VSA13
SMR_VSA1
SMR_VSA2
SMR_VSA3
SMR_VSA5
SMR_VSA6
SMR_VSA8
SlogP_VSA3
SlogP_VSA4
SlogP_VSA5
SlogP_VSA7
SlogP_VSA8
SlogP_VSA11
EState_VSA1
EState_VSA4
EState_VSA7
EState_VSA10
VSA_EState1
VSA_EState2
VSA_EState3
VSA_EState4
VSA_EState5
VSA_EState6
VSA_EState7
VSA_EState8
VSA_EState9
MDEC-13
MDEC-33
MDEC-34
MDEC-44
MDEO-22
MDEN-12
MDEN-23
MDEN-33
AMID_h
MID_N
AMID_N
MPC2
piPC6
piPC7
piPC8
piPC9
piPC10
TpiPC10
apol
bpol
nRing
n3Ring
n7Ring
nG12HRing
n3aRing
n10aRing

### Sheet: Cav1.2-Descriptor-Names
Table S3. List of Cav1.2 molecular descriptors used in the development of the descriptor-based predictive model
Descriptor Name
ABC
nAcid
nBase
SpMax_A
SpDiam_A
SpMAD_A
VE1_A
VE2_A
VR1_A
VR2_A
VR3_A
nAromAtom
nAtom
nSpiro
nBridgehead
nHetero
nH
nC
nN
nO
nS
nP
nF
nCl
nBr
nI
ATS5dv
ATS6dv
ATS7d
ATS0s
ATS1s
ATS2s
ATS4s
ATS5s
ATS6s
ATS7s
ATS7i
ATS8i
AATS1dv
AATS3dv
AATS4dv
AATS5dv
AATS6dv
AATS7dv
AATS0d
AATS1d
AATS2d
AATS3d
AATS4d
AATS5d
AATS6d
AATS7d
AATS8d
AATS0s
AATS1s
AATS2s
AATS3s
AATS4s
AATS5s
AATS6s
AATS7s
AATS8s
AATS0Z
AATS1Z
AATS2Z
AATS3Z
AATS4Z
AATS5Z
AATS6Z
AATS7m
AATS1v
AATS2v
AATS3v
AATS4v
AATS5v
AATS6v
AATS1se
AATS2se
AATS3se
AATS4se
AATS5se
AATS6se
AATS7are
AATS8are
AATS1p
AATS2p
AATS3p
AATS4p
AATS5p
AATS6p
AATS7p
AATS8p
AATS0i
AATS1i
AATS2i
AATS3i
AATS4i
AATS5i
AATS6i
AATS7i
AATS8i
ATSC0c
ATSC1c
ATSC2c
ATSC3c
ATSC4c
ATSC5c
ATSC6c
ATSC8c
ATSC0dv
ATSC1dv
ATSC2dv
ATSC3dv
ATSC4dv
ATSC5dv
ATSC6dv
ATSC7dv
ATSC8dv
ATSC0d
ATSC1d
ATSC2d
ATSC3d
ATSC4d
ATSC5d
ATSC6d
ATSC8d
ATSC0s
ATSC1s
ATSC2s
ATSC3s
ATSC4s
ATSC5s
ATSC6s
ATSC8s
ATSC0Z
ATSC1Z
ATSC2Z
ATSC3Z
ATSC4Z
ATSC5Z
ATSC6Z
ATSC8m
ATSC0v
ATSC1v
ATSC2v
ATSC3v
ATSC4v
ATSC5v
ATSC6v
ATSC8v
ATSC1se
ATSC2se
ATSC3se
ATSC4se
ATSC5se
ATSC6se
ATSC8se
ATSC1pe
ATSC7are
ATSC8are
ATSC0p
ATSC1p
ATSC2p
ATSC3p
ATSC4p
ATSC5p
ATSC6p
ATSC7p
ATSC8p
ATSC0i
ATSC1i
ATSC2i
ATSC3i
ATSC4i
ATSC5i
ATSC6i
ATSC7i
ATSC8i
AATSC2c
AATSC3c
AATSC4c
AATSC5c
AATSC6c
AATSC7c
AATSC8c
AATSC0dv
AATSC2dv
AATSC3dv
AATSC4dv
AATSC5dv
AATSC6dv
AATSC7dv
AATSC8dv
AATSC2d
AATSC3d
AATSC4d
AATSC5d
AATSC6d
AATSC2s
AATSC3s
AATSC4s
AATSC5s
AATSC6s
AATSC0Z
AATSC3Z
AATSC4Z
AATSC5Z
AATSC6Z
AATSC7m
AATSC0v
AATSC2v
AATSC3v
AATSC4v
AATSC5v
AATSC6v
AATSC8v
AATSC1se
AATSC2se
AATSC3se
AATSC4se
AATSC5se
AATSC6se
AATSC8se
AATSC1pe
AATSC7are
AATSC8are
AATSC2p
AATSC3p
AATSC4p
AATSC5p
AATSC6p
AATSC8p
AATSC3i
AATSC4i
AATSC5i
AATSC6i
AATSC7i
AATSC8i
MATS5c
MATS7c
MATS7d
MATS8d
MATS1s
MATS2s
MATS3s
MATS4s
MATS5s
MATS6s
MATS8s
MATS1Z
MATS2Z
MATS3Z
MATS4Z
MATS5Z
MATS6Z
MATS7v
MATS8v
MATS1se
MATS2se
MATS3se
MATS4se
MATS5se
MATS6se
MATS7se
MATS1pe
MATS8p
MATS3i
MATS4i
MATS5i
MATS6i
MATS7i
MATS8i
GATS1c
GATS2c
GATS3c
GATS4c
GATS5c
GATS6c
GATS7c
GATS8c
GATS1dv
GATS2dv
GATS3dv
GATS4dv
GATS5dv
GATS6dv
GATS7dv
GATS8dv
GATS1d
GATS2d
GATS3d
GATS4d
GATS5d
GATS6d
GATS7d
GATS8d
GATS1s
GATS2s
GATS3s
GATS4s
GATS5s
GATS6s
GATS7s
GATS8s
GATS1Z
GATS2Z
GATS3Z
GATS4Z
GATS5Z
GATS6Z
GATS7m
GATS8m
GATS2v
GATS3v
GATS5v
GATS6v
GATS7v
GATS8v
GATS1se
GATS2se
GATS3se
GATS4se
GATS5se
GATS6se
GATS7are
GATS8are
GATS1p
GATS2p
GATS3p
GATS4p
GATS5p
GATS6p
GATS7p
GATS8p
GATS1i
GATS2i
GATS3i
GATS4i
GATS5i
GATS6i
GATS7i
GATS8i
BCUTc-1h
BCUTc-1l
BCUTdv-1h
BCUTdv-1l
BCUTd-1h
BCUTd-1l
BCUTs-1h
BCUTs-1l
BCUTm-1h
BCUTm-1l
BCUTv-1h
BCUTv-1l
BCUTp-1h
BCUTp-1l
BCUTi-1h
BCUTi-1l
SpDiam_DzZ
SpMAD_DzZ
SpMAD_Dzv
nBondsO
nBondsS
nBondsM
nBondsKS
nBondsKD
RPCG
C1SP1
C2SP1
C1SP2
C2SP2
C3SP2
C1SP3
C2SP3
C3SP3
HybRatio
FCSP3
Xch-3d
Xch-4d
Xch-5d
Xch-3dv
Xch-4dv
Xch-6dv
Xch-7dv
Xc-3d
Xc-4d
Xc-5d
Xc-6d
Xc-3dv
Xc-4dv
Xc-5dv
Xc-6dv
Xpc-5d
Xp-7d
AXp-0d
AXp-1d
AXp-2d
AXp-3d
AXp-4d
Xp-0dv
Xp-1dv
Xp-6dv
Xp-7dv
AXp-0dv
AXp-1dv
VR2_D
VR3_D
NsLi
NssBe
NssssBe
NssBH
NsssB
NsCH3
NdCH2
NssCH2
NtCH
NdsCH
NaaCH
NsssCH
NddC
NtsC
NdssC
NaasC
NaaaC
NssssC
NsNH3
NsNH2
NssNH2
NdNH
NaaNH
NtN
NsssNH
NdsN
NsOH
NsF
NssSiH2
NsssSiH
NssssSi
NsPH2
NdSe
NssSe
NaaSe
NdssSe
NddssSe
NsBr
NsSnH3
NssSnH2
NsssSnH
NssssSn
NsI
NsPbH3
NssPbH2
NsssPbH
NssssPb
SsLi
SssBe
SssssBe
SssBH
SsssB
SssssB
SsCH3
SdCH2
SssCH2
StCH
SdsCH
SaaCH
SsssCH
SddC
StsC
SdssC
SaasC
SaaaC
SssssC
SsNH2
SssNH
SaaNH
SsssNH
SdsN
SsssN
SaasN
SssO
SaaO
SssSiH2
SsssSiH
SssssSi
SssPH
SdsssP
SsSH
SdS
SdssS
SsCl
SsGeH3
SssGeH2
SsssGeH
SsAsH2
SsssAs
SsSeH
SaaSe
SddssSe
SsSnH3
SsssSnH
SsI
SsssPbH
MAXdCH2
MAXssCH2
MAXsssCH
MAXdssC
MAXaaaC
MAXsNH2
MAXssNH
MAXaaN
MAXsssN
MAXddsN
MAXaasN
MAXsOH
MAXdO
MAXssO
MAXaaO
MAXsF
MAXdS
MINdCH2
MINssCH2
MINtCH
MINdsCH
MINaaCH
MINssNH
MINddsN
MINaasN
MINsOH
MINdS
MINssS
MINaaS
ECIndex
ETA_alpha
AETA_alpha
ETA_shape_p
ETA_beta
AETA_beta
ETA_beta_s
AETA_beta_s
ETA_beta_ns
AETA_beta_ns
ETA_beta_ns_d
AETA_beta_ns_d
ETA_eta
AETA_eta
ETA_eta_L
AETA_eta_L
ETA_eta_R
AETA_eta_R
AETA_eta_RL
ETA_eta_F
AETA_eta_F
ETA_eta_FL
AETA_eta_FL
ETA_eta_B
AETA_eta_B
ETA_eta_BR
AETA_eta_BR
ETA_dAlpha_A
ETA_dAlpha_B
ETA_epsilon_3
ETA_epsilon_4
ETA_epsilon_5
ETA_dEpsilon_A
ETA_dEpsilon_B
ETA_dEpsilon_C
ETA_dEpsilon_D
ETA_dBeta
AETA_dBeta
ETA_psi_1
ETA_dPsi_A
ETA_dPsi_B
fMF
nHBAcc
nHBDon
IC0
IC1
IC3
IC4
IC5
TIC0
TIC1
TIC2
TIC3
TIC4
TIC5
SIC0
SIC1
SIC2
SIC3
SIC4
SIC5
BIC0
BIC1
BIC2
BIC3
BIC4
BIC5
CIC0
CIC4
MIC2
MIC4
PEOE_VSA11
PEOE_VSA13
SMR_VSA1
SMR_VSA2
SMR_VSA3
SMR_VSA4
SMR_VSA5
SMR_VSA6
SMR_VSA7
SMR_VSA8
SMR_VSA9
SlogP_VSA1
SlogP_VSA2
SlogP_VSA3
SlogP_VSA7
SlogP_VSA8
SlogP_VSA9
SlogP_VSA11
EState_VSA1
EState_VSA4
EState_VSA5
EState_VSA10
VSA_EState2
VSA_EState3
VSA_EState8
VSA_EState9
MDEC-11
MDEC-12
MDEC-13
MDEC-14
MDEC-22
MDEC-23
MDEC-24
MDEC-33
MDEC-44
MDEO-22
MDEN-11
MDEN-12
MDEN-13
MDEN-22
MDEN-23
MDEN-33
MID
AMID_h
MID_C
AMID_C
AMID_O
MID_X
MPC4
MPC9
piPC2
piPC3
piPC4
piPC6
piPC10
TpiPC10
apol
bpol
nRing
n3Ring
n4Ring
n5Ring
n6Ring
n7Ring
n8Ring
n9Ring
n10Ring
n11Ring
n12Ring
nG12Ring
nHRing
n3HRing
n4HRing
n7HRing
nG12aRing
n7aHRing
n10aHRing
nARing

### Sheet: Node-Features
Table S4. Information on atom descriptors used as node features for the development of the graph-based GCN module
Atom feature	Considered values	Size
Atom symbol	C, N, O, F, Cl, S, Br, P, I, Na, H, Si, Sn, Hg, B, Ca, Se, K, Zn, Bi, Cd, Cr, Li, In, Sb, As, Fe, Cu, Pb, Mg, Al, V, Tl, Ag, Pd, Co, Ti','Ge, Au, Ni, Mn, Pt	42
Degree	0, 1, 2, 3, 4, 5, 6	7
Number of connected hydrogens	0, 1, 2, 3, 4	5
Implicit valence	0, 1, 2, 3, 4, 5	6
In rings	3, 4, 5, 6, 7, 8	6
In aromatic ring	True or False	1

### Sheet: Hyperparameters
Table S5. Hyperparameters considered in the study
Hyperparameter	Considered values
Optimizer	{Adam}
Learning rate	{1e-2, 1e-3 }
L2 regularization rate	{1e-2, 1e-3}
Batch size	{128, 256, 512}
Number of hidden layers in the descriptors/fingerprints processing path	{2, 3}
Number of hidden nodes for linear layers	{200, 400}
Number of hidden layers in the graph processing path	{2, 3}
Number of output channels for GCN	{32, 64, 128}
Graph global pooling layer types	{mean, max}
